# Single Cell Epigenetics Reveal Cell-Cell Communication Networks in Normal and Abnormal Cardiac Morphogenesis

**DOI:** 10.1101/2022.07.25.501458

**Authors:** Sanjeev S. Ranade, Sean Whalen, Ivana Zlatanova, Tomohiro Nishino, Benjamin van Soldt, Lin Ye, Angelo Pelonero, Langley Grace Wallace, Yu Huang, Michael Alexanian, Arun Padmanabhan, Barbara Gonzalez-Teran, Pawel Przytycki, Mauro W. Costa, Casey A. Gifford, Brian L. Black, Katherine S. Pollard, Deepak Srivastava

## Abstract

Communication between myriad cell types during organ formation underlies proper morphogenesis^1^. In cardiac development, reciprocal signaling between mesoderm progenitors and neural crest cells is essential, and its disruption leads to congenital heart malformations, the most common human birth defect. However, mechanistic interrogation of temporal gene networks and *cis* regulatory elements in this crosstalk is limited^2,3^. Here, we integrated single cell chromatin accessibility and transcriptomics to establish an unbiased and temporal epigenomic map of the embryonic mouse heart over multiple stages and developed machine learning models to predict enhancers for heart and neural crest. We leveraged these advances to determine the consequences of dysregulated signaling at single cell resolution caused by deletion of TBX1, a transcription factor that causes morphogenetic defects of the cardiac outflow tract in humans and functions non-cell autonomously in cardiac mesodermal progenitors to direct pharyngeal neural crest differentiation^4–6^. Loss of Tbx1 in mice led to broad closure of chromatin regions enriched in cardiac progenitor transcription factor motifs within a narrow subset of cardiac mesodermal progenitors and correlated with diminished expression of numerous members of the fibroblast growth factor, retinoic acid, Notch and Semaphorin pathways. In affected progenitors, ectopic accessibility and expression of posterior heart field factors in the anterior heart field suggested impaired axial patterning. In response, a subset of cardiac neural crest cells displayed epigenomic and transcriptional defects, indicating a failure of differentiation corresponding to dysregulation of the anterior-posterior gradient of pharyngeal Hox gene expression. This study demonstrates that single-cell genomics and machine learning can generate a mechanistic model for how disruptions in cell communication selectively affect spatiotemporally dynamic regulatory networks in cardiogenesis.

---

Birth defects occur in ~6% of live births and are the result of abnormalities in morphogenesis^7^. Congenital heart defects (CHD) are the most common form, present in ~1% of newborns, with more severe deformities responsible for ~10% of spontaneous first trimester fetal loss^2,8^. Disruption of reciprocal signaling between cells that form the cardiac outflow tract, which facilitates blood flow out of the heart, underlies ~35% of CHD^8^. Essential signaling and transcription factors involved in cardiac lineage specification are well-defined, and single cell RNA-sequencing (scRNA-seq) studies have begun to reveal the heterogeneity of cell types based on unique transcriptomes^9^. However, annotation of *cis* regulatory elements controlling gene expression in cardiac development has been achieved primarily through *in vitro* differentiation systems, and the underlying epigenomic steps that distinguish discrete cell types and dictate morphogenetic cues through cell-cell communication *in vivo* are poorly understood^3,10–12^. Mapping such cell type-specific *cis* regulatory elements will ultimately be necessary to interpret non-coding genetic variation that may contribute to disease.

During cardiogenesis, two distinct pools of mesodermal progenitor cells, termed first and second heart fields (SHF), predominantly contribute to the heart chambers and valves, while neural crest-derived cells shape vessels of the outflow tract. Multipotent neural crest cells that emigrate from the neural tube receive signals from SHF progenitors in the pharyngeal arches and differentiate along an axis such that cells in the rostral pharyngeal arches (PA1 and PA2) give rise to craniofacial derivates, whereas cells within the caudal arches (PA3-6) affect cardiac patterning^13^. Ablation of cardiac neural crest cells causes outflow tract anomalies, establishing the necessity of this lineage for heart formation^14^. In humans, 22q11 deletion syndrome, the most common genetic deletion condition involving a ~3 Mb region of chromosome 22, results in craniofacial and cardiac outflow tract abnormalities and is considered a neurocristopathy^5^. TBX1, a transcription factor located within the deleted region and a main driver of the cardiac and craniofacial defects, is expressed in multiple cell types within the heart and pharyngeal arches, but not within neural crest-derived cells, suggesting a non-cell autonomous function^5,15^. Although previous studies have implicated mis-direction of neural crest migration, the precise cell types and dysregulated gene networks in relevant cells underlying disrupted neural crest differentiation due to loss of Tbx1-dependent signaling are not known^15–17^.

Recent advances in single cell assay for transposase accessible chromatin with sequencing (scATAC-seq) and integration with scRNA-seq have transformed our ability to capture and correlate epigenomic and transcriptomic states of single cells in embryonic development, allowing dissection of non-cell autonomous functions of gene networks^18,19^. Loss of function mouse models of Tbx1 recapitulate most of the cardiac and craniofacial developmental defects observed in humans and serve as a model for mechanistically interrogating how disruption of cell-cell communications affect morphogenesis^20^. In this study, we undertook an integrated multimodal single cell approach to map the *cis* regulatory elements (cREs) of all cells during normal early heart development, developed novel machine learning models for enhancer prediction from scATAC-seq data, and then showed how loss of Tbx1 disrupts regulatory networks within subsets of both cardiac and neural crest cells leading to axial patterning abnormalities and cardiac morphogenetic defects.
