## Supplementary material for "Single Cell Epigenetics Reveal Cell-Cell Communication Networks in Normal and Abnormal Cardiac Morphogenesis": Table S1

### Sheet: Sheet1
Fig 1, scATAC raw numbers
	Cluster	E7.75	E8.5	E9.5	E10.5	E11.5
	Blood	3	11	517	1086	387
	Cardiomyocyte	494	1282	3286	2077	463
	Ectoderm	777	1988	2282	2032	191
	EndMT	0	5	72	460	127
	Endoderm	957	1884	3977	1746	1162
	Endothelium	149	422	1005	1392	514
	Epicardium	243	555	1166	1356	541
	LPM	187	313	526	84	9
	Neural_Crest	70	219	1705	3463	4944
	Paraxial_Mesoderm	456	1069	1587	1713	1711
	SHF_Progenitor	666	1748	3912	1997	3968
	SUM	4002	9496	20035	17406	14017
Fig 1, scRNA raw numbers
	Cluster	E7.75	E8.5	E9.5	E10.5	E11.5
	Blood	9	66	433	664	199
	Cardiomyocyte	758	2135	3149	1727	91
	Ectoderm	3117	1863	790	1783	154
	EndMT	0	0	80	350	269
	Endoderm	3193	1532	4181	1333	729
	Endothelium	378	433	1225	1146	317
	Epicardium	228	253	860	1264	90
	LPM	385	111	529	676	193
	Neural_Crest	1	109	2542	2019	3389
	Paraxial_Mesoderm	457	632	538	284	71
	SHF_Progenitor	1957	1403	3934	2982	4519
	SUM	10483	8537	18261	14228	10021
Fig 3, scATAC raw numbers
		E95		E105		E115
	Cluster	WT	KO	WT	KO	WT	KO
	Anterior_Second_Heart_Field	389	286	597	437	296	200
	Cardiomyocyte	788	658	163	255	358	778
	Cardiopharyngeal_Mesenchyme	608	563	678	582	1243	2284
	Cardiopharyngeal_Mesoderm	565	565	741	872	788	1284
	Cranial_Mesenchyme	356	289	511	500	1057	1525
	Epicardium	460	551	565	779	212	1028
	Neural_Crest	398	480	2948	2639	4305	1493
	Paraxial_Mesoderm	556	382	604	515	647	2358
	Posterior_Second_Heart_Field	605	696	550	935	1667	3163
	Smooth_Muscle	81	49	64	62	276	463
	SUM	4806	4519	7421	7576	10849	14576
Fig 3, scRNA raw numbers
		E95		E105		E115
		WT	KO	WT	KO	WT	KO
	Anterior_Second_Heart_Field	109	146	240	126	543	346
	Cardiomyocyte	270	294	64	164	90	562
	Cardiopharyngeal_Mesenchyme	185	236	397	525	1012	2430
	Cardiopharyngeal_Mesoderm	149	169	409	536	445	1561
	Cranial_Mesenchyme	56	83	300	408	872	1298
	Epicardium	265	406	591	859	286	1147
	Neural_Crest	262	482	1937	2022	3152	1084
	Paraxial_Mesoderm	300	284	563	728	459	1549
	Posterior_Second_Heart_Field	175	299	355	884	1032	2863
	Smooth_Muscle	87	101	192	279	701	799
	SUM	1858	2500	5048	6531	8592	13639
Fig 4, scATAC raw numbers
		E95		E105		E115
		WT	KO	WT	KO	WT	KO
	Craniofacial NC	23	23	1983	1895	1925	161
	Cardiac NC	90	110	753	653	1361	677
	Progenitor NC	308	368	0	0	48	242
	Cardiopharyngeal NC	0	2	189	68	971	413
	SUM	421	503	2925	2616	4305	1493
Fig 4, scRNA raw numbers
		E95		E105		E115
		WT	KO	WT	KO	WT	KO
	Craniofacial NC	131	279	997	845	1802	172
	Cardiac NC	0	1	780	935	1162	527
	Progenitor NC	149	226	197	304	178	406
	Cardiopharyngeal NC	6	1	135	124	561	313
	SUM	286	507	2109	2208	3703	1418
All ATAC Samples for WT Atlas Figure 1
ArchR QC metrics
				Pre-doublet Filtering
Index	Sample	Time Point	# Cells	Frag/cell	TSS
1	SR31_1	E7.75	1762	50378	13.9
2	SR31_2	E7.75	2325	43708	14.03
3	SR31_3	E8.25	920	51068	13.8
4	SR33_1	E8.25	1925	70156	11.7
5	SR33_2	E8.25	1294	122998	11.2
6	SR39_2	E8.25	3295	47695	11.1
7	SR39_5	E8.25	2283	64226	11.4
8	SR32_1	E9.5	2089	52986	12.4
9	SR32_2	E9.5	5052	31984	13.2
10	SR32_3	E9.5	2777	43565	13.3
11	SR38A_1	E9.5	6726	42855	10.5
12	SR38A_3	E9.5	4412	62938	10.3
13	SR26_1	E10.5	2817	47066	12.1
14	SR26_4	E10.5	2427	54046	12.4
15	SR40A_3	E10.5	7190	55046	13.9
16	SR40A_4	E10.5	5982	67926	13.7
17	SR43_2	E11.5	6108	55295	11.6
18	SR43_3	E11.5	9112	36260	12.3
All RNA Samples for WT Atlas Figure 1
Cellranger Web Summary Metrics
Index	Sample	Time Point	Source	# Cells	reads/cell	genes/cell	umi/cell
1	E775_1	E7.75	YdS	3676	147659	6278	35899
2	E775_2	E7.75	YdS	1792	106644	6010	32909
3	E775_3	E7.75	YdS	2844	67605	5449	25893
4	E775_4	E7.75	YdS	1579	118520	6126	34442
5	E775_5	E7.75	YdS	2497	83661	5530	26569
6	E825_1	E8.25	YdS	2747	135000	5622	26127
7	E825_2	E8.25	YdS	8601	48579	4957	19935
8	E925_1	E9.5	YdS	6063	45676	4706	17439
9	E925_2	E9.5	YdS	13575	53924	4581	16897
10	E925_3	E9.5	SR38R_1	5556	139161	3708	19326
11	E925_4	E9.5	SR38R_3	6266	112825	1512	3765
12	E105_1	E10.5	SSR	4054	143686	2720	8001
13	E105_2	E10.5	SSR	5550	45460	4029	14080
14	E105_3	E10.5	SR40R_3	9485	74644	2968	10243
15	E105_4	E10.5	SR40R_4	11252	66030	1826	4580
16	E115_1	E11.5	SR43_2	6366	74577	2572	7824
17	E115_2	E11.5	SR43_3	9258	86324	5821	29044
Tbx1 scATAC
SR38: E9.5 Tbx1 v WT web summaries
	Sample	Genotype	# Cells	Frag/cell	TSS
	1	WT	6881	42753	7.2
	2	KO	4288	67094	7.2
	3	WT	4535	62657	7.01
	4	KO	6521	43487	7.22
SR39: E8.5 Tbx1 v WT web summaries
	Sample	Genotype	# Cells	Frag/cell	TSS
	1	KO	1646	80806	7.19
	2	WT	3305	47800	7.93
	3	KO	4336	33747	7.6
	5	WT	2343	63852	8.22
SR40: E10.5 Tbx1 v WT web summaries
	Sample	Genotype	# Cells	Frag/cell	TSS
	1	KO	5924	64816	8.75
	2	KO	7486	54192	9.31
	3	WT	7233	55043	8.86
	4	WT	5951	68234	8.95
SR43: E11.5 Tbx1 v WT web summaries
	Sample	Genotype	# Cells	Frag/cell	TSS
	1	KO	6324	45016	8.26
	2	WT	5320	60024	7.79
	3	WT	9199	36219	8.22
	4	KO	3907	36385	9.11
	5	KO	10483	36909	8.15
Tbx1 scRNA
SR38: E9.5 Tbx1 v WT web summaries
	Sample	Genotype	# Cells	reads/cell	genes/cell	umi/cell	cellranger
	SR38_1	WT	5556	139161	3708	19326	v5
	SR38_2	KO	5823	121474	2384	8359	v5
	SR38_3	WT	6266	112825	1512	3765	v5
	SR38_4	KO	7181	101488	4104	22507	v5
SR40: E10.5 Tbx1 v WT web summaries
	Sample	Genotype	# Cells	reads/cell	genes/cell	umi/cell	cellranger
	SR40_1	KO	11472	71632	3010	10536	v5
	SR40_2	KO	12656	62816	3400	11817	v5
	SR40_3	WT	9485	74644	2968	10243	v5
	SR40_4	WT	11252	66030	1826	4580	v5
SR43: E11.5 Tbx1 v WT web summaries
	Sample	Genotype	# Cells	reads/cell	genes/cell	umi/cell	cellranger
	SR43_1	KO	6738	88783	5636	27572	v5
	SR43_2	WT	6366	74577	2572	7824	v5
	SR43_3	WT	9258	86324	5821	29044	v5
	SR43_4	KO	7411	75520	5526	26428	v5
	SR43_5	KO	6799	67056	5353	23427	v5
