## Supplementary material for "Single Cell Epigenetics Reveal Cell-Cell Communication Networks in Normal and Abnormal Cardiac Morphogenesis": Table S3

### Sheet: Sheet1
Enhancers for Zebrafish Transgenic Reporter Assay
Cardiomyocyte Enhancers
	Enhancer Coordinates	EGFP+ at 72 dpf	Total Embryos
1	chr16:96,212,776-96,213,475	22	75
2	chr6:30,624,702-30,625,464	2	34
3	chr3:152,133,489-152,134,198	25	75
4	chr4:135,313,196-135,313,841	11	33
5	chr3:153,849,341-153,850,063	1	36
Neural Crest Enhancers
	Enhancer Coordinates	EGFP+ at 72 dpf	Total Embryos
1	chr7:135,775,779-135,776,881	9	11
2	chr9:30,976,412-30,977,286	mortality
3	chr16:30,627,490-30,628,300	2	5
4	chr1:77,338,059-77,338,941	8	21
5	chr1:9,578,396-9,579,234	9	11
6	chr19:58,419,529-58,420,226	mortality
7	chr7:131,777,494-131,778,577	2	4
8	chr13:32,080,413-32,081,192	6	11
9	chr17:45,353,670-45,354,305	12	12
10	chr14:100,735,238-100,735,823	10	14
